# PHANES: an integrated resource of protein features for the human proteome

**DOI:** 10.64898/2026.10.14.756639

**Authors:** Dimitrios Miltiadis-Vrachnos, Alexandros Armaos, Laura Broglia, Michele Monti, Jonathan Fiorentino, Gian Gaetano Tartaglia

**Author notes:** To whom correspondence should be sent.

## Abstract

Protein analysis and machine-learning workflows increasingly rely on large-scale numerical representations of proteins. While protein language models provide powerful embeddings, their limited interpretability and high computational cost hinder their use in many biological applications. We present PHANES, a human proteome database and web server providing a comprehensive, biologically interpretable set of features for 20335 proteins. PHANES integrates sequence-derived physicochemical descriptors, structure-based and graph-theoretical features computed from AlphaFold predictions, thermostability indices, and tissue expression specificity. In addition to precomputed features for the human proteome, an integrated web server enables on-demand feature calculation for user-provided protein structures. PHANES supports data export, visualization and comparative analysis at the level of individual proteins and protein groups, bridging the gap between complex numerical representations and biological interpretation while providing an interpretable foundation for exploratory analyses and downstream machine-learning applications. PHANES is freely available at https://tools.tartaglialab.com/phanes.
