## Supplementary Table S1 for "PHANES: an integrated resource of protein features for the human proteome"

### Sheet: README
Supplementary Table S1 provides a complete list of the features available in PHANES, together with their corresponding feature categories and reference. Features include sequence-derived physicochemical descriptors, structure-based properties, RNA-binding patch features, graph-theoretical descriptors, thermostability-related features, and tissue-specificity measures.
An asterisk (*) next to a feature name indicates that, in addition to the protein-level summary value, per-residue values are also provided by PHANES. Features without an asterisk are available only as protein-level descriptors.

### Sheet: Features
Feature Name	Category	Reference
Aggregation_1*	Physico-chemical	Tartaglia GG, Pawar AP, Campioni S, Dobson CM, Chiti F, Vendruscolo M. Prediction of aggregation-prone regions in structured proteins. J Mol Biol [Internet]. 2008 Jul 4;380(2):425–36. Available from: http://dx.doi.org/10.1016/j.jmb.2008.05.013
Aggregation_2*	Physico-chemical	Fernandez-Escamilla AM, Rousseau F, Schymkowitz J, Serrano L. Prediction of sequence-dependent and mutational effects on the aggregation of peptides and proteins. Nat Biotechnol [Internet]. 2004 Oct;22(10):1302–6. Available from: http://dx.doi.org/10.1038/nbt1012
Aggregation_3*	Physico-chemical	Pawar AP, Dubay KF, Zurdo J, Chiti F, Vendruscolo M, Dobson CM. Prediction of “aggregation-prone” and “aggregation-susceptible” regions in proteins associated with neurodegenerative diseases. J Mol Biol [Internet]. 2005 Jul 8;350(2):379–92. Available from: http://dx.doi.org/10.1016/j.jmb.2005.04.016
Aggregation_4*	Physico-chemical	Conchillo-Solé O, de Groot NS, Avilés FX, Vendrell J, Daura X, Ventura S. AGGRESCAN: a server for the prediction and evaluation of “hot spots” of aggregation in polypeptides. BMC Bioinformatics [Internet]. 2007 Feb 27;8:65. Available from: http://dx.doi.org/10.1186/1471-2105-8-65
Aggregation_5*	Physico-chemical	Tartaglia GG, Cavalli A, Pellarin R, Caflisch A. Prediction of aggregation rate and aggregation-prone segments in polypeptide sequences. Protein Sci [Internet]. 2005 Oct;14(10):2723–34. Available from: http://dx.doi.org/10.1110/ps.051471205
Aggregation_6*	Physico-chemical	Fernandez-Escamilla AM, Rousseau F, Schymkowitz J, Serrano L. Prediction of sequence-dependent and mutational effects on the aggregation of peptides and proteins. Nat Biotechnol [Internet]. 2004 Oct;22(10):1302–6. Available from: http://dx.doi.org/10.1038/nbt1012
Aggregation_7*	Physico-chemical	Tartaglia GG, Pawar AP, Campioni S, Dobson CM, Chiti F, Vendruscolo M. Prediction of aggregation-prone regions in structured proteins. J Mol Biol [Internet]. 2008 Jul 4;380(2):425–36. Available from: http://dx.doi.org/10.1016/j.jmb.2008.05.013
Aggregation_8*	Physico-chemical	Tartaglia GG, Pawar AP, Campioni S, Dobson CM, Chiti F, Vendruscolo M. Prediction of aggregation-prone regions in structured proteins. J Mol Biol [Internet]. 2008 Jul 4;380(2):425–36. Available from: http://dx.doi.org/10.1016/j.jmb.2008.05.013
Aggregation_9*	Physico-chemical	Fernandez-Escamilla AM, Rousseau F, Schymkowitz J, Serrano L. Prediction of sequence-dependent and mutational effects on the aggregation of peptides and proteins. Nat Biotechnol [Internet]. 2004 Oct;22(10):1302–6. Available from: http://dx.doi.org/10.1038/nbt1012
LowFolding_1*	Physico-chemical	Tartaglia GG, Vendruscolo M. Proteome-level interplay between folding and aggregation propensities of proteins. J Mol Biol [Internet]. 2010 Oct 8;402(5):919–28. Available from: http://dx.doi.org/10.1016/j.jmb.2010.08.013
AlphaHelix_1*	Physico-chemical	Blake CC. Chemical aspects of protein crystallography. Biochimie [Internet]. 1975;57(4):515–9. Available from: http://dx.doi.org/10.1016/s0300-9084(75)80337-3
AlphaHelix_2*	Physico-chemical	Prabhakaran M. The distribution of physical, chemical and conformational properties in signal and nascent peptides. Biochem J [Internet]. 1990 Aug 1;269(3):691–6. Available from: http://dx.doi.org/10.1042/bj2690691
AlphaHelix_3*	Physico-chemical	Burgess AW, Ponnuswamy PK, Scheraga HA. Analysis of conformations of amino acid residues and prediction of backbone topography in proteins. Isr J Chem [Internet]. 1974;12(1-2):239–86. Available from: https://onlinelibrary.wiley.com/doi/10.1002/ijch.197400022
AlphaHelix_4*	Physico-chemical	Palau J, Argos P, Puigdomenech P. Protein secondary structure. Studies on the limits of prediction accuracy. Int J Pept Protein Res [Internet]. 1982 Apr;19(4):394–401. Available from: https://onlinelibrary.wiley.com/doi/10.1111/j.1399-3011.1982.tb02620.x
AlphaHelix_5*	Physico-chemical	Robson B, Suzuki E. Conformational properties of amino acid residues in globular proteins. J Mol Biol [Internet]. 1976 Nov 5;107(3):327–56. Available from: http://dx.doi.org/10.1016/s0022-2836(76)80008-3
AlphaHelix_6*	Physico-chemical	Levitt M. Conformational preferences of amino acids in globular proteins. Biochemistry [Internet]. 1978 Oct 3;17(20):4277–85. Available from: http://dx.doi.org/10.1021/bi00613a026
AlphaHelix_7*	Physico-chemical	Chou PY, Fasman GD. Prediction of the secondary structure of proteins from their amino acid sequence. Adv Enzymol Relat Areas Mol Biol [Internet]. 1978;47:45–148. Available from: http://dx.doi.org/10.1002/9780470122921.ch2
AlphaHelix_8*	Physico-chemical	Deléage G, Roux B. An algorithm for protein secondary structure prediction based on class prediction. Protein Eng [Internet]. 1987 Aug-Sep;1(4):289–94. Available from: http://dx.doi.org/10.1093/protein/1.4.289
AlphaHelix_9*	Physico-chemical	Kanehisa MI, Tsong TY. Local hydrophobicity stabilizes secondary structures in proteins. Biopolymers [Internet]. 1980 Sep;19(9):1617–28. Available from: http://dx.doi.org/10.1002/bip.1980.360190906
AlphaHelix_10*	Physico-chemical	Levitt M. Conformational preferences of amino acids in globular proteins. Biochemistry [Internet]. 1978 Oct 3;17(20):4277–85. Available from: http://dx.doi.org/10.1021/bi00613a026
BetaSheet_1*	Physico-chemical	Palau J, Argos P, Puigdomenech P. Protein secondary structure. Studies on the limits of prediction accuracy. Int J Pept Protein Res [Internet]. 1982 Apr;19(4):394–401. Available from: https://onlinelibrary.wiley.com/doi/10.1111/j.1399-3011.1982.tb02620.x
BetaSheet_2*	Physico-chemical	Kanehisa MI, Tsong TY. Local hydrophobicity stabilizes secondary structures in proteins. Biopolymers [Internet]. 1980 Sep;19(9):1617–28. Available from: http://dx.doi.org/10.1002/bip.1980.360190906
BetaSheet_3*	Physico-chemical	Chou PY, Fasman GD. Prediction of the secondary structure of proteins from their amino acid sequence. Adv Enzymol Relat Areas Mol Biol [Internet]. 1978;47:45–148. Available from: http://dx.doi.org/10.1002/9780470122921.ch2
BetaSheet_4*	Physico-chemical	Blake CC. Chemical aspects of protein crystallography. Biochimie [Internet]. 1975;57(4):515–9. Available from: http://dx.doi.org/10.1016/s0300-9084(75)80337-3
BetaSheet_5*	Physico-chemical	Levitt M. Conformational preferences of amino acids in globular proteins. Biochemistry [Internet]. 1978 Oct 3;17(20):4277–85. Available from: http://dx.doi.org/10.1021/bi00613a026
BetaSheet_6*	Physico-chemical	Robson B, Suzuki E. Conformational properties of amino acid residues in globular proteins. J Mol Biol [Internet]. 1976 Nov 5;107(3):327–56. Available from: http://dx.doi.org/10.1016/s0022-2836(76)80008-3
BetaSheet_7*	Physico-chemical	Levitt M. Conformational preferences of amino acids in globular proteins. Biochemistry [Internet]. 1978 Oct 3;17(20):4277–85. Available from: http://dx.doi.org/10.1021/bi00613a026
BetaSheet_8*	Physico-chemical	Deléage G, Roux B. An algorithm for protein secondary structure prediction based on class prediction. Protein Eng [Internet]. 1987 Aug-Sep;1(4):289–94. Available from: http://dx.doi.org/10.1093/protein/1.4.289
BetaSheet_9*	Physico-chemical	Prabhakaran M. The distribution of physical, chemical and conformational properties in signal and nascent peptides. Biochem J [Internet]. 1990 Aug 1;269(3):691–6. Available from: http://dx.doi.org/10.1042/bj2690691
BetaSheet_10*	Physico-chemical	Kanehisa MI, Tsong TY. Local hydrophobicity stabilizes secondary structures in proteins. Biopolymers [Internet]. 1980 Sep;19(9):1617–28. Available from: http://dx.doi.org/10.1002/bip.1980.360190906
Burial_1*	Physico-chemical	Chothia C. Structural invariants in protein folding. Nature [Internet]. 1975 Mar 27;254(5498):304–8. Available from: http://dx.doi.org/10.1038/254304a0
Burial_2*	Physico-chemical	Rose GD, Geselowitz AR, Lesser GJ, Lee RH, Zehfus MH. Hydrophobicity of amino acid residues in globular proteins. Science [Internet]. 1985 Aug 30;229(4716):834–8. Available from: http://dx.doi.org/10.1126/science.4023714
Burial_3*	Physico-chemical	Janin J. Surface and inside volumes in globular proteins. Nature [Internet]. 1979 Feb 8;277(5696):491–2. Available from: http://dx.doi.org/10.1038/277491a0
Burial_4*	Physico-chemical	Radzicka A, Pedersen L, Wolfenden R. Influences of solvent water on protein folding: free energies of solvation of cis and trans peptides are nearly identical. Biochemistry [Internet]. 1988 Jun 14;27(12):4538–41. Available from: http://dx.doi.org/10.1021/bi00412a047
Burial_5*	Physico-chemical	Janin J, Wodak S. Conformation of amino acid side-chains in proteins. J Mol Biol [Internet]. 1978 Nov 5;125(3):357–86. Available from: http://dx.doi.org/10.1016/0022-2836(78)90408-4
Burial_6*	Physico-chemical	Levitt M, Chothia C. Structural patterns in globular proteins. Nature [Internet]. 1976 Jun 17;261(5561):552–8. Available from: http://dx.doi.org/10.1038/261552a0
Burial_7*	Physico-chemical	Wertz DH, Scheraga HA. Influence of water on protein structure. An analysis of the preferences of amino acid residues for the inside or outside and for specific conformations in a protein molecule. Macromolecules [Internet]. 1978 Jan-Feb;11(1):9–15. Available from: http://dx.doi.org/10.1021/ma60061a002
Burial_8*	Physico-chemical	Harpaz Y, Gerstein M, Chothia C. Volume changes on protein folding. Structure [Internet]. 1994 Jul 15;2(7):641–9. Available from: http://dx.doi.org/10.1016/s0969-2126(00)00065-4
Burial_9*	Physico-chemical	Levitt M, Chothia C. Structural patterns in globular proteins. Nature [Internet]. 1976 Jun 17;261(5561):552–8. Available from: http://dx.doi.org/10.1038/261552a0
charge*	Physico-chemical
Disorder_1*	Physico-chemical	Nagano K. Logical analysis of the mechanism of protein folding. I. Predictions of helices, loops and beta-structures from primary structure. J Mol Biol [Internet]. 1973 Apr 5;75(2):401–20. Available from: http://dx.doi.org/10.1016/0022-2836(73)90030-2
Disorder_2*	Physico-chemical	Tanaka S, Scheraga HA. Hypothesis about the mechanism of protein folding. Macromolecules [Internet]. 1977 Mar-Apr;10(2):291–304. Available from: http://dx.doi.org/10.1021/ma60056a015
Disorder_3*	Physico-chemical	Campen A, Williams RM, Brown CJ, Meng J, Uversky VN, Dunker AK. TOP-IDP-scale: a new amino acid scale measuring propensity for intrinsic disorder. Protein Pept Lett [Internet]. 2008;15(9):956–63. Available from: http://dx.doi.org/10.2174/092986608785849164
Disorder_4*	Physico-chemical	Campen A, Williams RM, Brown CJ, Meng J, Uversky VN, Dunker AK. TOP-IDP-scale: a new amino acid scale measuring propensity for intrinsic disorder. Protein Pept Lett [Internet]. 2008;15(9):956–63. Available from: http://dx.doi.org/10.2174/092986608785849164
Disorder_5*	Physico-chemical	Campen A, Williams RM, Brown CJ, Meng J, Uversky VN, Dunker AK. TOP-IDP-scale: a new amino acid scale measuring propensity for intrinsic disorder. Protein Pept Lett [Internet]. 2008;15(9):956–63. Available from: http://dx.doi.org/10.2174/092986608785849164
Disorder_6*	Physico-chemical	Charton M, Charton BI. The dependence of the Chou-Fasman parameters on amino acid side chain structure. J Theor Biol [Internet]. 1983 May 7;102(1):121–34. Available from: http://dx.doi.org/10.1016/0022-5193(83)90265-5
Disorder_7*	Physico-chemical	Isogai Y, Némethy G, Rackovsky S, Leach SJ, Scheraga HA. Characterization of multiple bends in proteins. Biopolymers [Internet]. 1980 Jun;19(6):1183–210. Available from: http://dx.doi.org/10.1002/bip.1980.360190607
Disorder_8*	Physico-chemical	Bhaskaran R, Ponnuswamy PK. Positional flexibilities of amino acid residues in globular proteins. Int J Pept Protein Res [Internet]. 1988 Oct;32(4):241–55. Available from: https://onlinelibrary.wiley.com/doi/10.1111/j.1399-3011.1988.tb01258.x
Disorder_9*	Physico-chemical	Deléage G, Roux B. An algorithm for protein secondary structure prediction based on class prediction. Protein Eng [Internet]. 1987 Aug-Sep;1(4):289–94. Available from: http://dx.doi.org/10.1093/protein/1.4.289
Disorder_10*	Physico-chemical	Campen A, Williams RM, Brown CJ, Meng J, Uversky VN, Dunker AK. TOP-IDP-scale: a new amino acid scale measuring propensity for intrinsic disorder. Protein Pept Lett [Internet]. 2008;15(9):956–63. Available from: http://dx.doi.org/10.2174/092986608785849164
Hydrophobicity_1*	Physico-chemical	Mohana Rao JK, Argos P. A conformational preference parameter to predict helices in integral membrane proteins. Biochim Biophys Acta [Internet]. 1986 Jan 30;869(2):197–214. Available from: http://dx.doi.org/10.1016/0167-4838(86)90295-5
Hydrophobicity_2*	Physico-chemical	Sporn MB, Roberts AB, Shull JH, Smith JM, Ward JM, Sodek J. Polypeptide transforming growth factors isolated from bovine sources and used for wound healing in vivo. Science [Internet]. 1983 Mar 18;219(4590):1329–31. Available from: http://dx.doi.org/10.1126/science.6572416
Hydrophobicity_3*	Physico-chemical	Black SD, Mould DR. Development of hydrophobicity parameters to analyze proteins which bear post- or cotranslational modifications. Anal Biochem [Internet]. 1991 Feb 15;193(1):72–82. Available from: http://dx.doi.org/10.1016/0003-2697(91)90045-u
Hydrophobicity_4*	Physico-chemical	Kyte J, Doolittle RF. A simple method for displaying the hydropathic character of a protein. J Mol Biol [Internet]. 1982 May 5;157(1):105–32. Available from: https://linkinghub.elsevier.com/retrieve/pii/0022283682905150
Hydrophobicity_5*	Physico-chemical	Eisenberg D, Schwarz E, Komaromy M, Wall R. Analysis of membrane and surface protein sequences with the hydrophobic moment plot. J Mol Biol [Internet]. 1984 Oct 15;179(1):125–42. Available from: http://dx.doi.org/10.1016/0022-2836(84)90309-7
Hydrophobicity_6*	Physico-chemical	Fauchere J, Pliska V. Hydrophobic parameters II of amino acid side-chains from the partitioning of N-acetyl-amino acid amides. Eur J Med Chem. 01 1983;18.
Hydrophobicity_7*	Physico-chemical	Janin J. Surface and inside volumes in globular proteins. Nature [Internet]. 1979 Feb 8;277(5696):491–2. Available from: http://dx.doi.org/10.1038/277491a0
Hydrophobicity_8*	Physico-chemical	Abraham DJ, Leo AJ. Extension of the fragment method to calculate amino acid zwitterion and side chain partition coefficients. Proteins [Internet]. 1987;2(2):130–52. Available from: http://dx.doi.org/10.1002/prot.340020207
Hydrophobicity_9*	Physico-chemical	Roseman MA. Hydrophilicity of polar amino acid side-chains is markedly reduced by flanking peptide bonds. J Mol Biol [Internet]. 1988 Apr 5;200(3):513–22. Available from: http://dx.doi.org/10.1016/0022-2836(88)90540-2
Hydrophobicity_10*	Physico-chemical	Bull HB, Breese K. Surface tension of amino acid solutions: a hydrophobicity scale of the amino acid residues. Arch Biochem Biophys [Internet]. 1974 Apr 2;161(2):665–70. Available from: http://dx.doi.org/10.1016/0003-9861(74)90352-x
Membrane_1*	Physico-chemical	Argos P, Pedersen K, Marks MD, Larkins BA. A structural model for maize zein proteins. J Biol Chem [Internet]. 1982 Sep 10;257(17):9984–90. Available from: https://linkinghub.elsevier.com/retrieve/pii/S0021925818339747
Membrane_2*	Physico-chemical	Cedano J, Aloy P, Pérez-Pons JA, Querol E. Relation between amino acid composition and cellular location of proteins. J Mol Biol [Internet]. 1997 Feb 28;266(3):594–600. Available from: http://dx.doi.org/10.1006/jmbi.1996.0804
Membrane_3*	Physico-chemical	Nakashima H, Nishikawa K. The amino acid composition is different between the cytoplasmic and extracellular sides in membrane proteins. FEBS Lett [Internet]. 1992 Jun 1;303(2-3):141–6. Available from: http://dx.doi.org/10.1016/0014-5793(92)80506-c
Membrane_4*	Physico-chemical	Punta M, Maritan A. A knowledge-based scale for amino acid membrane propensity. Proteins [Internet]. 2003 Jan 1;50(1):114–21. Available from: http://dx.doi.org/10.1002/prot.10247
Membrane_5*	Physico-chemical	Nakashima H, Nishikawa K. The amino acid composition is different between the cytoplasmic and extracellular sides in membrane proteins. FEBS Lett [Internet]. 1992 Jun 1;303(2-3):141–6. Available from: http://dx.doi.org/10.1016/0014-5793(92)80506-c
Membrane_6*	Physico-chemical	Monné M, Hermansson M, von Heijne G. A turn propensity scale for transmembrane helices. J Mol Biol [Internet]. 1999 Apr 23;288(1):141–5. Available from: http://dx.doi.org/10.1006/jmbi.1999.2657
Membrane_7*	Physico-chemical	Nakashima H, Nishikawa K. The amino acid composition is different between the cytoplasmic and extracellular sides in membrane proteins. FEBS Lett [Internet]. 1992 Jun 1;303(2-3):141–6. Available from: http://dx.doi.org/10.1016/0014-5793(92)80506-c
Membrane_8*	Physico-chemical	Nakashima H, Nishikawa K. The amino acid composition is different between the cytoplasmic and extracellular sides in membrane proteins. FEBS Lett [Internet]. 1992 Jun 1;303(2-3):141–6. Available from: http://dx.doi.org/10.1016/0014-5793(92)80506-c
Membrane_9*	Physico-chemical	Punta M, Maritan A. A knowledge-based scale for amino acid membrane propensity. Proteins [Internet]. 2003 Jan 1;50(1):114–21. Available from: http://dx.doi.org/10.1002/prot.10247
Turn_1*	Physico-chemical	Monné M, Hermansson M, von Heijne G. A turn propensity scale for transmembrane helices. J Mol Biol [Internet]. 1999 Apr 23;288(1):141–5. Available from: http://dx.doi.org/10.1006/jmbi.1999.2657
NucleicAcidBinding_1*	Physico-chemical	Terribilini M, Lee JH, Yan C, Jernigan RL, Honavar V, Dobbs D. Prediction of RNA binding sites in proteins from amino acid sequence. RNA [Internet]. 2006 Aug;12(8):1450–62. Available from: http://dx.doi.org/10.1261/rna.2197306
NucleicAcidBinding_2*	Physico-chemical	Castello A, Fischer B, Eichelbaum K, Horos R, Beckmann BM, Strein C, et al. Insights into RNA biology from an atlas of mammalian mRNA-binding proteins. Cell [Internet]. 2012 Jun 8;149(6):1393–406. Available from: http://dx.doi.org/10.1016/j.cell.2012.04.031
NucleicAcidBinding_3*	Physico-chemical	Terribilini M, Lee JH, Yan C, Jernigan RL, Honavar V, Dobbs D. Prediction of RNA binding sites in proteins from amino acid sequence. RNA [Internet]. 2006 Aug;12(8):1450–62. Available from: http://dx.doi.org/10.1261/rna.2197306
NucleicAcidBinding_4*	Physico-chemical	Lewis BA, Walia RR, Terribilini M, Ferguson J, Zheng C, Honavar V, et al. PRIDB: a Protein-RNA interface database. Nucleic Acids Res [Internet]. 2011 Jan;39(Database issue):D277–82. Available from: http://dx.doi.org/10.1093/nar/gkq1108
NucleicAcidBinding_5*	Physico-chemical	Terribilini M, Lee JH, Yan C, Jernigan RL, Honavar V, Dobbs D. Prediction of RNA binding sites in proteins from amino acid sequence. RNA [Internet]. 2006 Aug;12(8):1450–62. Available from: http://dx.doi.org/10.1261/rna.2197306
NucleicAcidBinding_6*	Physico-chemical	Castello A, Fischer B, Eichelbaum K, Horos R, Beckmann BM, Strein C, et al. Insights into RNA biology from an atlas of mammalian mRNA-binding proteins. Cell [Internet]. 2012 Jun 8;149(6):1393–406. Available from: http://dx.doi.org/10.1016/j.cell.2012.04.031
NucleicAcidBinding_7*	Physico-chemical	Castello A, Fischer B, Eichelbaum K, Horos R, Beckmann BM, Strein C, et al. Insights into RNA biology from an atlas of mammalian mRNA-binding proteins. Cell [Internet]. 2012 Jun 8;149(6):1393–406. Available from: http://dx.doi.org/10.1016/j.cell.2012.04.031
NucleicAcidBinding_8*	Physico-chemical	Lewis BA, Walia RR, Terribilini M, Ferguson J, Zheng C, Honavar V, et al. PRIDB: a Protein-RNA interface database. Nucleic Acids Res [Internet]. 2011 Jan;39(Database issue):D277–82. Available from: http://dx.doi.org/10.1093/nar/gkq1108
NucleicAcidBinding_9*	Physico-chemical	Lewis BA, Walia RR, Terribilini M, Ferguson J, Zheng C, Honavar V, et al. PRIDB: a Protein-RNA interface database. Nucleic Acids Res [Internet]. 2011 Jan;39(Database issue):D277–82. Available from: http://dx.doi.org/10.1093/nar/gkq1108
NucleicAcidBinding_10*	Physico-chemical	Castello A, Fischer B, Eichelbaum K, Horos R, Beckmann BM, Strein C, et al. Insights into RNA biology from an atlas of mammalian mRNA-binding proteins. Cell [Internet]. 2012 Jun 8;149(6):1393–406. Available from: http://dx.doi.org/10.1016/j.cell.2012.04.031
rg*	Physico-chemical	Bolognesi B, Lorenzo Gotor N, Dhar R, Cirillo D, Baldrighi M, Tartaglia GG, et al. A concentration-dependent liquid phase separation can cause toxicity upon increased protein expression. Cell Rep [Internet]. 2016 Jun 28;16(1):222–31. Available from: http://dx.doi.org/10.1016/j.celrep.2016.05.076
fg*	Physico-chemical	Bolognesi B, Lorenzo Gotor N, Dhar R, Cirillo D, Baldrighi M, Tartaglia GG, et al. A concentration-dependent liquid phase separation can cause toxicity upon increased protein expression. Cell Rep [Internet]. 2016 Jun 28;16(1):222–31. Available from: http://dx.doi.org/10.1016/j.celrep.2016.05.076
n_contacts	Structural	Monti M, Fiorentino J, Miltiadis-Vrachnos D, Bini G, Cotrufo T, Sanchez de Groot N, et al. catGRANULE 2.0: accurate predictions of liquid-liquid phase separating proteins at single amino acid resolution. Genome Biol [Internet]. 2025 Feb 20;26(1):33. Available from: http://dx.doi.org/10.1186/s13059-025-03497-7
RG_protein	Structural	Monti M, Fiorentino J, Miltiadis-Vrachnos D, Bini G, Cotrufo T, Sanchez de Groot N, et al. catGRANULE 2.0: accurate predictions of liquid-liquid phase separating proteins at single amino acid resolution. Genome Biol [Internet]. 2025 Feb 20;26(1):33. Available from: http://dx.doi.org/10.1186/s13059-025-03497-8
rmsd_prot	Structural	Monti M, Fiorentino J, Miltiadis-Vrachnos D, Bini G, Cotrufo T, Sanchez de Groot N, et al. catGRANULE 2.0: accurate predictions of liquid-liquid phase separating proteins at single amino acid resolution. Genome Biol [Internet]. 2025 Feb 20;26(1):33. Available from: http://dx.doi.org/10.1186/s13059-025-03497-9
Length	Structural	Monti M, Fiorentino J, Miltiadis-Vrachnos D, Bini G, Cotrufo T, Sanchez de Groot N, et al. catGRANULE 2.0: accurate predictions of liquid-liquid phase separating proteins at single amino acid resolution. Genome Biol [Internet]. 2025 Feb 20;26(1):33. Available from: http://dx.doi.org/10.1186/s13059-025-03497-10
fullCharge	Structural	Monti M, Fiorentino J, Miltiadis-Vrachnos D, Bini G, Cotrufo T, Sanchez de Groot N, et al. catGRANULE 2.0: accurate predictions of liquid-liquid phase separating proteins at single amino acid resolution. Genome Biol [Internet]. 2025 Feb 20;26(1):33. Available from: http://dx.doi.org/10.1186/s13059-025-03497-11
extCharge	Structural	Monti M, Fiorentino J, Miltiadis-Vrachnos D, Bini G, Cotrufo T, Sanchez de Groot N, et al. catGRANULE 2.0: accurate predictions of liquid-liquid phase separating proteins at single amino acid resolution. Genome Biol [Internet]. 2025 Feb 20;26(1):33. Available from: http://dx.doi.org/10.1186/s13059-025-03497-12
Coil_FullSeq	Structural	Monti M, Fiorentino J, Miltiadis-Vrachnos D, Bini G, Cotrufo T, Sanchez de Groot N, et al. catGRANULE 2.0: accurate predictions of liquid-liquid phase separating proteins at single amino acid resolution. Genome Biol [Internet]. 2025 Feb 20;26(1):33. Available from: http://dx.doi.org/10.1186/s13059-025-03497-13
AlphaHelix_FullSeq	Structural	Monti M, Fiorentino J, Miltiadis-Vrachnos D, Bini G, Cotrufo T, Sanchez de Groot N, et al. catGRANULE 2.0: accurate predictions of liquid-liquid phase separating proteins at single amino acid resolution. Genome Biol [Internet]. 2025 Feb 20;26(1):33. Available from: http://dx.doi.org/10.1186/s13059-025-03497-14
BetaBridge_FullSeq	Structural	Monti M, Fiorentino J, Miltiadis-Vrachnos D, Bini G, Cotrufo T, Sanchez de Groot N, et al. catGRANULE 2.0: accurate predictions of liquid-liquid phase separating proteins at single amino acid resolution. Genome Biol [Internet]. 2025 Feb 20;26(1):33. Available from: http://dx.doi.org/10.1186/s13059-025-03497-15
Strand_FullSeq	Structural	Monti M, Fiorentino J, Miltiadis-Vrachnos D, Bini G, Cotrufo T, Sanchez de Groot N, et al. catGRANULE 2.0: accurate predictions of liquid-liquid phase separating proteins at single amino acid resolution. Genome Biol [Internet]. 2025 Feb 20;26(1):33. Available from: http://dx.doi.org/10.1186/s13059-025-03497-16
3_10Helix_FullSeq	Structural	Monti M, Fiorentino J, Miltiadis-Vrachnos D, Bini G, Cotrufo T, Sanchez de Groot N, et al. catGRANULE 2.0: accurate predictions of liquid-liquid phase separating proteins at single amino acid resolution. Genome Biol [Internet]. 2025 Feb 20;26(1):33. Available from: http://dx.doi.org/10.1186/s13059-025-03497-17
PiHelix_FullSeq	Structural	Monti M, Fiorentino J, Miltiadis-Vrachnos D, Bini G, Cotrufo T, Sanchez de Groot N, et al. catGRANULE 2.0: accurate predictions of liquid-liquid phase separating proteins at single amino acid resolution. Genome Biol [Internet]. 2025 Feb 20;26(1):33. Available from: http://dx.doi.org/10.1186/s13059-025-03497-18
Turn_FullSeq	Structural	Monti M, Fiorentino J, Miltiadis-Vrachnos D, Bini G, Cotrufo T, Sanchez de Groot N, et al. catGRANULE 2.0: accurate predictions of liquid-liquid phase separating proteins at single amino acid resolution. Genome Biol [Internet]. 2025 Feb 20;26(1):33. Available from: http://dx.doi.org/10.1186/s13059-025-03497-19
Bend_FullSeq	Structural	Monti M, Fiorentino J, Miltiadis-Vrachnos D, Bini G, Cotrufo T, Sanchez de Groot N, et al. catGRANULE 2.0: accurate predictions of liquid-liquid phase separating proteins at single amino acid resolution. Genome Biol [Internet]. 2025 Feb 20;26(1):33. Available from: http://dx.doi.org/10.1186/s13059-025-03497-20
Coil_ExtSeq	Structural	Monti M, Fiorentino J, Miltiadis-Vrachnos D, Bini G, Cotrufo T, Sanchez de Groot N, et al. catGRANULE 2.0: accurate predictions of liquid-liquid phase separating proteins at single amino acid resolution. Genome Biol [Internet]. 2025 Feb 20;26(1):33. Available from: http://dx.doi.org/10.1186/s13059-025-03497-21
AlphaHelix_ExtSeq	Structural	Monti M, Fiorentino J, Miltiadis-Vrachnos D, Bini G, Cotrufo T, Sanchez de Groot N, et al. catGRANULE 2.0: accurate predictions of liquid-liquid phase separating proteins at single amino acid resolution. Genome Biol [Internet]. 2025 Feb 20;26(1):33. Available from: http://dx.doi.org/10.1186/s13059-025-03497-22
BetaBridge_ExtSeq	Structural	Monti M, Fiorentino J, Miltiadis-Vrachnos D, Bini G, Cotrufo T, Sanchez de Groot N, et al. catGRANULE 2.0: accurate predictions of liquid-liquid phase separating proteins at single amino acid resolution. Genome Biol [Internet]. 2025 Feb 20;26(1):33. Available from: http://dx.doi.org/10.1186/s13059-025-03497-23
Strand_ExtSeq	Structural	Monti M, Fiorentino J, Miltiadis-Vrachnos D, Bini G, Cotrufo T, Sanchez de Groot N, et al. catGRANULE 2.0: accurate predictions of liquid-liquid phase separating proteins at single amino acid resolution. Genome Biol [Internet]. 2025 Feb 20;26(1):33. Available from: http://dx.doi.org/10.1186/s13059-025-03497-24
3_10Helix_ExtSeq	Structural	Monti M, Fiorentino J, Miltiadis-Vrachnos D, Bini G, Cotrufo T, Sanchez de Groot N, et al. catGRANULE 2.0: accurate predictions of liquid-liquid phase separating proteins at single amino acid resolution. Genome Biol [Internet]. 2025 Feb 20;26(1):33. Available from: http://dx.doi.org/10.1186/s13059-025-03497-25
PiHelix_ExtSeq	Structural	Monti M, Fiorentino J, Miltiadis-Vrachnos D, Bini G, Cotrufo T, Sanchez de Groot N, et al. catGRANULE 2.0: accurate predictions of liquid-liquid phase separating proteins at single amino acid resolution. Genome Biol [Internet]. 2025 Feb 20;26(1):33. Available from: http://dx.doi.org/10.1186/s13059-025-03497-26
Turn_ExtSeq	Structural	Monti M, Fiorentino J, Miltiadis-Vrachnos D, Bini G, Cotrufo T, Sanchez de Groot N, et al. catGRANULE 2.0: accurate predictions of liquid-liquid phase separating proteins at single amino acid resolution. Genome Biol [Internet]. 2025 Feb 20;26(1):33. Available from: http://dx.doi.org/10.1186/s13059-025-03497-27
Bend_ExtSeq	Structural	Monti M, Fiorentino J, Miltiadis-Vrachnos D, Bini G, Cotrufo T, Sanchez de Groot N, et al. catGRANULE 2.0: accurate predictions of liquid-liquid phase separating proteins at single amino acid resolution. Genome Biol [Internet]. 2025 Feb 20;26(1):33. Available from: http://dx.doi.org/10.1186/s13059-025-03497-28
asa_mean	Structural	Monti M, Fiorentino J, Miltiadis-Vrachnos D, Bini G, Cotrufo T, Sanchez de Groot N, et al. catGRANULE 2.0: accurate predictions of liquid-liquid phase separating proteins at single amino acid resolution. Genome Biol [Internet]. 2025 Feb 20;26(1):33. Available from: http://dx.doi.org/10.1186/s13059-025-03497-29
asa_std	Structural	Monti M, Fiorentino J, Miltiadis-Vrachnos D, Bini G, Cotrufo T, Sanchez de Groot N, et al. catGRANULE 2.0: accurate predictions of liquid-liquid phase separating proteins at single amino acid resolution. Genome Biol [Internet]. 2025 Feb 20;26(1):33. Available from: http://dx.doi.org/10.1186/s13059-025-03497-30
RBD_Full_min_0	Structural	Castello A, Fischer B, Frese CK, Horos R, Alleaume AM, Foehr S, et al. Comprehensive identification of RNA-binding domains in human cells. Mol Cell [Internet]. 2016 Aug 18;63(4):696–710. Available from: http://dx.doi.org/10.1016/j.molcel.2016.06.029
RBD_Full_min_1	Structural	Castello A, Fischer B, Frese CK, Horos R, Alleaume AM, Foehr S, et al. Comprehensive identification of RNA-binding domains in human cells. Mol Cell [Internet]. 2016 Aug 18;63(4):696–710. Available from: http://dx.doi.org/10.1016/j.molcel.2016.06.030
RBD_Full_min_2	Structural	Castello A, Fischer B, Frese CK, Horos R, Alleaume AM, Foehr S, et al. Comprehensive identification of RNA-binding domains in human cells. Mol Cell [Internet]. 2016 Aug 18;63(4):696–710. Available from: http://dx.doi.org/10.1016/j.molcel.2016.06.031
RBD_int_min_0	Structural	Castello A, Fischer B, Frese CK, Horos R, Alleaume AM, Foehr S, et al. Comprehensive identification of RNA-binding domains in human cells. Mol Cell [Internet]. 2016 Aug 18;63(4):696–710. Available from: http://dx.doi.org/10.1016/j.molcel.2016.06.032
RBD_int_min_1	Structural	Castello A, Fischer B, Frese CK, Horos R, Alleaume AM, Foehr S, et al. Comprehensive identification of RNA-binding domains in human cells. Mol Cell [Internet]. 2016 Aug 18;63(4):696–710. Available from: http://dx.doi.org/10.1016/j.molcel.2016.06.033
RBD_int_min_2	Structural	Castello A, Fischer B, Frese CK, Horos R, Alleaume AM, Foehr S, et al. Comprehensive identification of RNA-binding domains in human cells. Mol Cell [Internet]. 2016 Aug 18;63(4):696–710. Available from: http://dx.doi.org/10.1016/j.molcel.2016.06.034
RBD_ext_min_0	Structural	Castello A, Fischer B, Frese CK, Horos R, Alleaume AM, Foehr S, et al. Comprehensive identification of RNA-binding domains in human cells. Mol Cell [Internet]. 2016 Aug 18;63(4):696–710. Available from: http://dx.doi.org/10.1016/j.molcel.2016.06.035
RBD_ext_min_1	Structural	Castello A, Fischer B, Frese CK, Horos R, Alleaume AM, Foehr S, et al. Comprehensive identification of RNA-binding domains in human cells. Mol Cell [Internet]. 2016 Aug 18;63(4):696–710. Available from: http://dx.doi.org/10.1016/j.molcel.2016.06.036
RBD_ext_min_2	Structural	Castello A, Fischer B, Frese CK, Horos R, Alleaume AM, Foehr S, et al. Comprehensive identification of RNA-binding domains in human cells. Mol Cell [Internet]. 2016 Aug 18;63(4):696–710. Available from: http://dx.doi.org/10.1016/j.molcel.2016.06.037
average_plddt	Structural	Monti M, Fiorentino J, Miltiadis-Vrachnos D, Bini G, Cotrufo T, Sanchez de Groot N, et al. catGRANULE 2.0: accurate predictions of liquid-liquid phase separating proteins at single amino acid resolution. Genome Biol [Internet]. 2025 Feb 20;26(1):33. Available from: http://dx.doi.org/10.1186/s13059-025-03497-30
stddev_plddt	Structural	Monti M, Fiorentino J, Miltiadis-Vrachnos D, Bini G, Cotrufo T, Sanchez de Groot N, et al. catGRANULE 2.0: accurate predictions of liquid-liquid phase separating proteins at single amino acid resolution. Genome Biol [Internet]. 2025 Feb 20;26(1):33. Available from: http://dx.doi.org/10.1186/s13059-025-03497-31
n_contacts_norm	Structural	Monti M, Fiorentino J, Miltiadis-Vrachnos D, Bini G, Cotrufo T, Sanchez de Groot N, et al. catGRANULE 2.0: accurate predictions of liquid-liquid phase separating proteins at single amino acid resolution. Genome Biol [Internet]. 2025 Feb 20;26(1):33. Available from: http://dx.doi.org/10.1186/s13059-025-03497-32
RG_protein_norm	Structural	Monti M, Fiorentino J, Miltiadis-Vrachnos D, Bini G, Cotrufo T, Sanchez de Groot N, et al. catGRANULE 2.0: accurate predictions of liquid-liquid phase separating proteins at single amino acid resolution. Genome Biol [Internet]. 2025 Feb 20;26(1):33. Available from: http://dx.doi.org/10.1186/s13059-025-03497-33
number_of_nodes	Graph
number_of_edges	Graph
Density	Graph
size_of_largest_connected_component	Graph
average_degree	Graph
degree_assortativity	Graph
degree_centrality*	Graph
betweeness_centrality*	Graph	Brandes U. A faster algorithm for betweenness centrality. J Math Sociol [Internet]. 2001 Jun;25(2):163–77. Available from: http://dx.doi.org/10.1080/0022250x.2001.9990249
eigenvector_centrality*	Graph	Arnoldi WE. The principle of minimized iterations in the solution of the matrix eigenvalue problem. Quart Appl Math [Internet]. 1951 Apr;9(1):17–29. Available from: http://dx.doi.org/10.1090/qam/42792
closeness_centrality*	Graph	Freeman LC. Centrality in social networks conceptual clarification. Soc Networks [Internet]. 1978 Jan;1(3):215–39. Available from: http://dx.doi.org/10.1016/0378-8733(78)90021-7
katz_centrality*	Graph	Newman M. Networks [Internet]. London, England: Oxford University Press; 2010. 784 p. Available from: http://dx.doi.org/10.1093/acprof:oso/9780199206650.001.0001
harmonic_centrality*	Graph	Boldi P, Vigna S. Axioms for Centrality [Internet]. arXiv [cs.SI]. 2013. Available from: http://dx.doi.org/10.48550/arXiv.1308.2140
pagerank*	Graph	Page L, Brin S, Motwani R, Winograd T. The PageRank Citation Ranking : Bringing Order to the Web. In: The Web Conference [Internet]. 1999. Available from: https://api.semanticscholar.org/CorpusID:1508503
hub_scores*	Graph	Langville AN, Meyer CD. A survey of eigenvector methods for web information retrieval. SIAM Rev Soc Ind Appl Math [Internet]. 2005 Jan;47(1):135–61. Available from: http://dx.doi.org/10.1137/s0036144503424786
authority_scores*	Graph	Langville AN, Meyer CD. A survey of eigenvector methods for web information retrieval. SIAM Rev Soc Ind Appl Math [Internet]. 2005 Jan;47(1):135–61. Available from: http://dx.doi.org/10.1137/s0036144503424786
local_clustering_coefficient*	Graph
average_clustering_coefficient	Graph	Kaiser M. Mean clustering coefficients: the role of isolated nodes and leafs on clustering measures for small-world networks. New J Phys [Internet]. 2008 Aug 29;10(8):083042. Available from: http://dx.doi.org/10.1088/1367-2630/10/8/083042
global_transitivity	Graph
average_shortest_path_length	Graph
diameter	Graph
entropy	Graph
Ts_tot_PN	Thermostability	Miotto M, Olimpieri PP, Di Rienzo L, Ambrosetti F, Corsi P, Lepore R, et al. Insights on protein thermal stability: a graph representation of molecular interactions. Bioinformatics [Internet]. 2019 Aug 1;35(15):2569–77. Available from: http://dx.doi.org/10.1093/bioinformatics/bty1011
Ts_tot_N	Thermostability	Miotto M, Olimpieri PP, Di Rienzo L, Ambrosetti F, Corsi P, Lepore R, et al. Insights on protein thermal stability: a graph representation of molecular interactions. Bioinformatics [Internet]. 2019 Aug 1;35(15):2569–77. Available from: http://dx.doi.org/10.1093/bioinformatics/bty1012
Ts_tot_P	Thermostability	Miotto M, Olimpieri PP, Di Rienzo L, Ambrosetti F, Corsi P, Lepore R, et al. Insights on protein thermal stability: a graph representation of molecular interactions. Bioinformatics [Internet]. 2019 Aug 1;35(15):2569–77. Available from: http://dx.doi.org/10.1093/bioinformatics/bty1013
Ts_C_PN	Thermostability	Miotto M, Olimpieri PP, Di Rienzo L, Ambrosetti F, Corsi P, Lepore R, et al. Insights on protein thermal stability: a graph representation of molecular interactions. Bioinformatics [Internet]. 2019 Aug 1;35(15):2569–77. Available from: http://dx.doi.org/10.1093/bioinformatics/bty1014
Ts_C_N	Thermostability	Miotto M, Olimpieri PP, Di Rienzo L, Ambrosetti F, Corsi P, Lepore R, et al. Insights on protein thermal stability: a graph representation of molecular interactions. Bioinformatics [Internet]. 2019 Aug 1;35(15):2569–77. Available from: http://dx.doi.org/10.1093/bioinformatics/bty1015
Ts_C_P	Thermostability	Miotto M, Olimpieri PP, Di Rienzo L, Ambrosetti F, Corsi P, Lepore R, et al. Insights on protein thermal stability: a graph representation of molecular interactions. Bioinformatics [Internet]. 2019 Aug 1;35(15):2569–77. Available from: http://dx.doi.org/10.1093/bioinformatics/bty1016
Ts_lj_PN	Thermostability	Miotto M, Olimpieri PP, Di Rienzo L, Ambrosetti F, Corsi P, Lepore R, et al. Insights on protein thermal stability: a graph representation of molecular interactions. Bioinformatics [Internet]. 2019 Aug 1;35(15):2569–77. Available from: http://dx.doi.org/10.1093/bioinformatics/bty1017
Ts_lj_N	Thermostability	Miotto M, Olimpieri PP, Di Rienzo L, Ambrosetti F, Corsi P, Lepore R, et al. Insights on protein thermal stability: a graph representation of molecular interactions. Bioinformatics [Internet]. 2019 Aug 1;35(15):2569–77. Available from: http://dx.doi.org/10.1093/bioinformatics/bty1018
Ts_lj_P	Thermostability	Miotto M, Olimpieri PP, Di Rienzo L, Ambrosetti F, Corsi P, Lepore R, et al. Insights on protein thermal stability: a graph representation of molecular interactions. Bioinformatics [Internet]. 2019 Aug 1;35(15):2569–77. Available from: http://dx.doi.org/10.1093/bioinformatics/bty1019
mean_expression	Tissue specificity	Huang Q, Szklarczyk D, Wang M, Simonovic M, von Mering C. PaxDb 5.0: Curated protein quantification data suggests adaptive proteome changes in yeasts. Mol Cell Proteomics [Internet]. 2023 Oct;22(10):100640. Available from: http://dx.doi.org/10.1016/j.mcpro.2023.100640
tau	Tissue specificity	Kryuchkova-Mostacci N, Robinson-Rechavi M. A benchmark of gene expression tissue-specificity metrics. Brief Bioinform [Internet]. 2017 Mar 1;18(2):205–14. Available from: http://dx.doi.org/10.1093/bib/bbw008
